# Glucose dynamics during ozone exposure measured using radiotelemetry: Stress drivers

**DOI:** 10.1101/2021.12.09.471963

**Authors:** Andres R. Henriquez, Samantha J. Snow, Thomas W. Jackson, John S. House, Alison A. Motsinger-Reif, Cavin K. Ward-Caviness, Mette C. Schladweiler, Devin I. Alewel, Colette N. Miller, Aimen K. Farraj, Mehdi S Hazari, Rachel Grindstaff, David Diaz-Sanchez, Andrew J Ghio, Urmila P. Kodavanti

## Abstract

**Background:** Stress-related neurobehavioral and metabolic disorders are associated with altered circulating adrenal-derived hormones and hyperglycemia. Temporal assessment of glucose and these hormones is critical for insights on an individual’s health.

**Objectives:** Here we used implantable-telemetry in rats to assess real-time changes in circulating glucose during and after exposure to the air pollutant ozone, and link responses to circulating neuroendocrine stress and metabolic hormones. We also compared rodent glucose and corticosterone (cortisol in humans) responses to humans exposed to ozone.

**Methods:** First, using a cross-over design, we monitored glucose levels during single or repeated ozone exposures (0.0, 0.2, 0.4 and 0.8-ppm) and non-exposure periods in male Wistar-Kyoto-rats implanted with glucose-telemeters. A second cohort of un-implanted rats was exposed to ozone (0.0, 0.4 or 0.8-ppm) for 30-min, 1-hour, 2-hour, or 4-hour with hormones measured immediately after exposure. Then we assessed glucose metabolism in sham and adrenalectomized rats with or without pharmacological interventions of adrenergic and glucocorticoid receptors. Finally, we assessed glucose and cortisol in serum samples from a clinical study involving exposure of human volunteers to air or 0.3 ppm ozone.

**Results:** Ozone (0.8-ppm) caused hyperglycemia and hypothermia beginning 90-min into exposure, with reversal of effects 4-6 hours post-exposure. Glucose monitoring during four daily 4-hour ozone exposures revealed duration of hyperglycemia, adaptation, and diurnal variations. Ozone-induced hyperglycemia was preceded by increased adrenocorticotropic hormone, corticosterone, and epinephrine, but depletion of thyroid-stimulating, prolactin, and luteinizing hormones. Hyperglycemia was inhibited in rats that were adrenalectomized and/or treated with glucocorticoid inhibitor. The depletion of cortisol was dampened in humans exposed to ozone during intermittent exercise.

**Discussion:** We demonstrate for the first time the temporality of neuroendocrine-stress-mediated biological sequalae responsible for ozone-induced metabolic dysfunction as exposure occurs. Real-time glucose monitoring with stress hormones assessment may be useful in identifying interactions among pollutants and stress-related illnesses.
