## Supplemental Material 2 for "Glucose dynamics during ozone exposure measured using radiotelemetry: Stress drivers"

### Sheet: Manuscript Info
	Supplemental Material
	Glucose dynamics during ozone exposure measured using radiotelemetry: Stress drivers
	Andres R. Henriquez*a1, Samantha J. Snow*b2, Thomas W. Jacksona, John S. Housec, Alison A. Motsinger-Reifc, Cavin K. Ward-Cavinessb, Mette C. Schladweilerb, Devin I. Alewela, Colette N. Millerb, Aimen K. Farrajb, Mehdi S Hazarib, Rachel Grindstaffb, David Diaz-Sanchezb, Andrew J Ghiob, and Urmila P. Kodavantib**
	aOak Ridge Institute for Science and Education Research Participation Program, U.S. Environmental Protection Agency, Research Triangle Park, NC 27711, USA.
	bCenter for Public Health and Environmental Assessment, U.S. Environmental Protection Agency, Research Triangle Park, NC 27711 , USA.
	cDivision of Intramural Research, National Institute of Environmental Health Sciences, National Institutes of Health, Department of Health and Human Services, Research Triangle Park, NC, 27709, USA.
	*A.R.H. and S.J.S. contributed equally to this work.

### Sheet: Excel Table S1a for Fig 1
Excel Table S1a. Statistical summary for data preesented in figure 1 of the manusccript.
Figure 1B - Glucose Telemetry (Crossover Study)
Endpoint	Statistic	Effect Calculation	Statistic result	p-value	Effect Size	Post-hoc Test	p-value 0.0 vs 0.2	p-value 0.0 vs 0.4	p-value 0.0 vs 0.8	p-value 0.2 vs 0.4	p-value 0.2 vs 0.8	p-value 0.4 vs 0.8	Sample Size 0.0	Sample Size 0.2	Sample Size 0.4	Sample Size 0.8	Notes
Peak glucose	One-Way ANOVA	η2	F(3, 24) = 6.3	.003	.44	Tukey	1.00	1.00	.008	1.00	.01	.007	7	7	7	7	Study design used so that each rat went through each exposure in a random order
Glucose AUC during exposure	One-Way ANOVA	η2	F(3, 24) = 13	<.0001	.61	Tukey	.36	1.00	.002	.37	<.0001	.002	7	7	7	7	Study design used so that each rat went through each exposure in a random order
Peak glucose during exposure	One-Way ANOVA	η2	F(3, 24) = 18	<.0001	.69	Tukey	.99	1.00	<.0001	.96	<.0001	<.0001	7	7	7	7	Study design used so that each rat went through each exposure in a random order
Figure S2 - Glucose Telemetry (Glucose by Temperature)
Endpoint	Statistic	Equation 0.0ppm	R2	Equation 0.2ppm	R2	Equation 0.4ppm	R2	Equation 0.8ppm	R2	Sample Size 0.0	Sample Size 0.2	Sample Size 0.4	Sample Size 0.8
Glucose by temperature	Linear Regression	Y = 10.5*X - 290	.07	Y = 5.1*X - 91	.04	Y = 0.5007*X + 75.76	.0009	Y = -8.1*X + 394	.75	7	7	7	7
Figure 1D - Glucose Telemetry (GTT Study)
Endpoint	Statistic	Effect Calculation	Statistic result	p-value	Effect Size	Sample Size 0.0	Sample Size 0.8	Notes
Peak glucose	t-test	Cohen's d	t(12) = .54	.60	.29	7	7	Study design used so that each rat went through each exposure in a random order
Glucose AUC during exposure	t-test	Cohen's d	t(12) = 2.6	.02	1.39	7	7	Study design used so that each rat went through each exposure in a random order
Peak glucose during exposure	t-test	Cohen's d	t(12) = .54	.60	.29	7	7	Study design used so that each rat went through each exposure in a random order
Figure 1E-G - Glucose Telemetry (GTT Study vs Glucometer)
							Handheld	Telemetry	Handheld vs Telemetry		Handheld		Telemetry
Endpoint	Statistic	Effect Calculation	Statistic result	p-value	Effect Size	Post-hoc Test	0.0 vs 0.8 p -value	0.0 vs 0.8	0.0 vs 0.0	0.8 vs 0.8	Sample Size 0.0	Sample size 0.8	Sample Size 0.0	Sample size 0.8	Notes
Peak Glucose	Two-Way ANOVA (Measurement, Exposure)	η2	F(1, 10) = 0.79	.39							3	4	3	4	Using just 0, 30, 60, 90, and 120 minutes, there was no significant effect on peak glucose
Glucose AUC during exposure	Two-Way ANOVA (Measurement, Exposure)	η2	F(1, 10) = 22	.0008	.61	Tukey	.03	.04	.65	.38	3	4	3	4	Using just 0, 30, 60, 90, and 120 minutes, significant effect of exposure on AUC and no effect of measurement (telemetry vs glucometer)
Basal Glucose	Two-Way ANOVA (Measurement, Exposure)	η2	F(1, 10) = 17	.002	.61	Tukey	.005	.049	.67	.34	3	4	3	4	Significant effect of exposure on basal glucose, no effect of measurement (telemetry vs glucometer)

### Sheet: Excel Table S1b for Fig 2
Excel Table S1b. Statistical summary for data preesented in figure 2 of the manusccript.
Figure 2A - Glucose Telemetry (Recovery Study)
Endpoint	Statistic	Effect Calculation	Statistic result	p-value	Notes
Peak glucose	One-Way ANOVA	η2	F(3, 24) = .14	.94	Study design used so that each rat went through each exposure in a random order, no effect of ozone on peak glucose 6 hours after exposure through end of week
Glucose AUC after exposure	One-Way ANOVA	η2	F(3, 24) = .41	.54	Study design used so that each rat went through each exposure in a random order, no effect of ozone on glucose AUC 6 hours after exposure through end of week
Figure 2B - Glucose Telemetry (Adaptation Study)
Endpoint	Statistic	Effect Calculation	Statistic result	p-value	Effect Size	Sample Size 0.0	Sample Size 0.8	Post-hoc Test	Day 1 p-value	Day 2 p-value	Day 3 p-value	Day 4 p-value
Peak glucose during exposure	Two-Way ANOVA (Exposure, Day)	η2	F(3, 15) = 9.6	.002	.44	3	4	Tukey	.02	.01	.27	.07
Glucose AUC during exposure	Two-Way ANOVA (Exposure, Day)	η2	F(3, 15) = 10	.02	.50	3	4	Tukey	.04	.02	.07	.10

### Sheet: Excel Table S1c for Fig 3
Excel Table S1c. Statistical summary for data preesented in figure 3 of the manusccript.
Figure 3B - Serum pituitary and adrenal hormones
								30 min			60 min			120 min			240 min			Notes
Endpoint	Statistic	Statistic result	p-value	Sample Size 0.0	Sample Size 0.4	Sample Size 0.8	Post-hoc Test	0.0 vs 0.4	0.0 vs 0.8	0.4 vs 0.8	0.0 vs 0.4	0.0 vs 0.8	0.4 vs 0.8	0.0 vs 0.4	0.0 vs 0.8	0.4 vs 0.8	0.0 vs 0.4	0.0 vs 0.8	0.4 vs 0.8
ACTH	Two-Way Mixed Effects Model (Exposure, Time)	F(2, 21) = 12	.0004	8	8	8	Tukey	.98	.17	.19	.39	.0008	.001	.30	.01	.66	.21	.16	.87	One sample removed from all analyses at time 4hr (0.4ppm; no serum collected), subsequent samples prioritized until empty in the following order (ACTH=TSH=PRL=LH=GH=FFA>Corticosterone>Epinephrine>Leptin>Insulin
TSH	Two-Way Mixed Effects Model (Exposure, Time)	F(2, 21) = 33	<.0001	8	8	8	Tukey	.99	.99	1.00	.98	<.0001	.02	.23	.0008	.008	<.0001	<.0001	.96
PRL	Two-Way Mixed Effects Model (Exposure, Time)	F(2, 21) = 9.7	.001	8	8	8	Tukey	.64	.37	.91	1.00	.006	.11	.61	.02	.02	.01	.01	1.00
LH	Two-Way Mixed Effects Model (Exposure, Time)	F(2, 21) = 15	.0001	8	8	8	Tukey	1.00	1.00	1.00	1.00	.99	1.00	.90	<.0001	.09	<.0001	<.0001	.96
GH	Two-Way Mixed Effects Model (Exposure, Time)	F(2, 21) = .41	.67	6	6	6	Tukey
Corticosterone	Two-Way Mixed Effects Model (Exposure, Time)	F(2, 20) = 19	<.0001	6	6	6	Tukey	.55	.38	.16	.99	.004	.005	.81	.005	.004	.008	.03	.19
Epinephrine	Two-Way Mixed Effects Model (Exposure, Time)	F(2, 21) = 5.6	.006	6	6	6	Tukey	.75	.72	.45	.62	.06	.17	.24	.04	.40	.35	.17	.98
Figure 3C - Serum metabolic hormones and free fatty acids
Endpoint	Statistic	Statistic result	p-value	Sample Size 0.0	Sample Size 0.4	Sample Size 0.8	Post-hoc Test	0.0 vs 0.4	0.0 vs 0.8	0.4 vs 0.8	0.0 vs 0.4	0.0 vs 0.8	0.4 vs 0.8	0.0 vs 0.4	0.0 vs 0.8	0.4 vs 0.8	0.0 vs 0.4	0.0 vs 0.8	0.4 vs 0.8
Leptin	Two-Way Mixed Effects Model (Exposure, Time)	F(2, 20) = 1.6	.22	6	6	6	Tukey
Insulin	Two-Way Mixed Effects Model (Exposure, Time)	F(2, 21) = .28	.76	6	6	6	Tukey
FFA	Two-Way Mixed Effects Model (Exposure, Time)	F(2, 21) = 15	<.0001	8	8	8	Tukey	.74	.91	.40	.07	.006	.45	.84	.006	.009	.002	.004	.38

### Sheet: Excel Table S1d for Fig 4
Excel Table S1d. Statistical summary for data preesented in figure 4 of the manusccript.
Figure 4B - GTT, Study 1
Endpoint	Statistic	Effect Calculation	Statistic result (Drug)	p-value (Drug)	Effect Size (Drug)	Statistic result (Exposure)	p-value (Exposure)	Effect Size (Exposure)	Statistic result (Surgery)	p-value (Surgery)	Effect Size (Surgery)	Post-hoc Test	Saline Air (SHAM vs ADREX)	Drug Air (SHAM vs ADREX)	Vehicle Ozone (SHAM vs ADREX)	Drug Ozone (SHAM vs ADREX)	SHAM Air (Vehicle vs Drug)	SHAM Ozone (Vehicle vs Drug)	ADREX Air (Vehicle vs Drug)	ADREX Ozone (Vehicle vs Drug)	SHAM Vehicle (Air vs Ozone)	SHAM Drug (Air vs Ozone)	ADREX Vehicle (Air vs Ozone)	ADREX Drug (Air vs Ozone)	Sample Size SHAM Air Vehicle	Sample Size SHAM Air Drug	Sample Size SHAM Ozone Vehicle	Sample Size SHAM Ozone Drug	Sample Size ADREX Air Vehicle	Sample Size ADREX Air Drug	Sample Size ADREX Ozone Vehicle	Sample Size ADREX Ozone Drug
Peak Glucose	Three-Way ANOVA (Exposure, Drug, Surgery)	η2	F(1, 52) = 191	<.0001	.65	F(1, 52) = 24	<.0001	.08	F(1, 52) = 8.0	.007	.03	Holm-Šídák	.90	.90	.0005	.90	<0.0001	<0.0001	<0.0001	<0.0001	.0005	.03	.90	.02	8	7	7	8	7	8	7	8
Glucose AUC	Three-Way ANOVA (Exposure, Drug, Surgery)	η2	F(1, 52) = 264	<.0001	.67	F(1, 52) = 37	<.0001	.09	F(1, 52) = 16	.0002	.04	Holm-Šídák	.85	.76	<0.0001	.85	<0.0001	<0.0001	<0.0001	<0.0001	<0.0001	.009	.98	.003	8	7	7	8	7	8	7	8
Figure 4C - GTT, Study 2
Endpoint	Statistic	Effect Calculation (Drug)	Statistic result (Drug)	p-value (Drug)	Effect Size (Drug)	Statistic result (Exposure)	p-value (Exposure)	Effect Size (Exposure)	Post-hoc Test	Air (Saline vs Prop)	Ozone (Saline vs Prop)	Air (Corn Oil vs Mife)	Ozone (Corn Oil vs Mife)	Air (Saline+Corn Oil vs Prop+Mife)	Ozone (Saline+Corn Oil vs Prop+Mife)	Sample Size Air Saline	Sample Size Ozone Saline	Sample Size Air Prop	Sample Size Ozone Prop	Sample Size Air Corn Oil	Sample Size Ozone Corn Oil	Sample Size Air Mife	Sample Size Ozone Mife	Sample Size Air Saline + Corn Oil	Sample Size Ozone Saline + Corn Oil	Sample Size Air Prop+Mife	Sample Size Ozone Prop+Mife
Peak Glucose	Two-Way ANOVA (Exposure, Drug)	η2	F(5, 82) = 2.7	.02	.05	F(1, 82) = 136	<.0001	.52	Tukey	1.00	.34	.93	.21	.69	.39	8	8	8	8	8	8	8	8	8	8	6	8
Glucose AUC	Two-Way ANOVA (Exposure, Drug)	η2	F(5, 81) = 5.8	.0001	.05	F(1, 81) = 471	<.0001	.75	Tukey	1.00	.14	.98	.03	1.00	.0001	8	8	8	8	8	8	8	8	8	8	6	8

### Sheet: Excel Table S1e for Fig 5
Excel Table S1e. Statistical summary for data preesented in figure 5 of the manusccript.
Figure 5B - PrePost exposure changes for glucose and cortisol (human)
Endpoint	Statistic	Effect Calculation	Statistic Result	p-value	Effect Size	Sample Size Air	Sample Size Ozone	Notes
Glucose	Paired Samples t-test	Cohen's d	t(1, 28) = 0.92	.37		29	29	5 were excluded as outliers
Cortisol	Paired Samples t-test	Cohen's d	t(1, 28) = 2.4	.02	.55	29	29	5 were excluded as outliers
